# A preclinical pig model of Angelman syndrome mirrors the early developmental trajectory of the human condition

**DOI:** 10.1101/2025.03.04.641215

**Authors:** Luke S. Myers, Sarah G. Christian, Sean Simpson, Renan Sper, Clint Taylor, Laura Montes, Thomas B. C. Jepp, Daniela Ramos, Livia Schuller, Kranti Konganti, Wade Friedeck, Ozair Habib, McKaela Hodge, Alasdair J. Taylor, Ashley Coffell, Annalise Schlafer, Morgan Matt, Bradley Revell, Carol Knight, Cristina C. Barreña, FIRE consortium, William J. Murphy, Jorge Piedrahita, Scott V. Dindot

**Affiliations:** Department of Veterinary Pathobiology, College of Veterinary Medicine & Biomedical Sciences, Texas A&M University, College Station, TX, USA; School of Biosciences and Medicine, University of Surrey, Guildford, UK; Department of Molecular Biomedical Sciences, College of Veterinary Medicine, North Carolina State University, Raleigh, NC, USA; Comparative Medicine Institute, North Carolina State University, Raleigh, NC, USA; Interdisciplinary Graduate Program in Genetics and Genomics, Texas A&M University, College Station, TX, USA; Texas A&M University Institute for Genome Sciences and Society, Texas A&M University, College Station, TX, USA; Veterinary Medical Teaching Hospital, College of Veterinary Medicine & Biomedical Sciences, Texas A&M University, College Station, TX, USA; Department of Veterinary Integrative Biosciences, College of Veterinary Medicine & Biomedical Sciences, Texas A&M University, College Station, TX, USA; Ultragenyx Pharmaceutical Inc., Novato, CA, USA

**Keywords:** Angelman syndrome, UBE3A, imprinting, *Sus scrofa*, pig, CRISPR/Cas9

## Abstract

Angelman syndrome is a neurodevelopmental disorder characterized by severe motor and cognitive deficits. It is caused by the loss of the maternally inherited allele of the imprinted ubiquitin-protein ligase E3A (*UBE3A*) gene. Rodent models of Angelman syndrome do not fully recapitulate all the symptoms associated with the condition and are limited as a preclinical model for therapeutic development. Here, we show that pigs (*Sus scrofa*) with a maternally inherited deletion of *UBE3A* (*UBE3A*^−/+^) have altered postnatal behaviors, impaired vocalizations, reduced brain growth, motor incoordination, and ataxia. Neonatal *UBE3A*^−/+^ pigs exhibited several symptoms observed in infants with Angelman syndrome, including hypotonia, suckling deficits, and failure to thrive. Collectively, these findings are consistent with the pathophysiology and developmental trajectory observed in individuals with Angelman syndrome. We anticipate that this pig model will advance our understanding of the pathophysiology of Angelman syndrome and be used as a preclinical large animal model for therapeutic development.
