## Supplementary Table for "A preclinical pig model of Angelman syndrome mirrors the early developmental trajectory of the human condition"

### Sheet: Supp T1 - Seq Con
Species	Genome	GeneID	cDNA	Protein
Human	T2T-CHM13v2.0	7337	NM_130838.4	NP_570853.1
Macaque	T2T-MFA8v1.0	101865547	XM_065547224.1	XP_065403296.1
Mouse	GRCm39	22215	NM_001033962.2	NP_766598.1
Rat	GRCr8	361585	NM_001191837.4	NP_001178766.1
Pig	Sscrofa11.1	100522589	NM_001243181.2	NP_001230110.2
Armadillo	mDasNov1.hap2	101414539	XM_004447263.4	XP_004447320.1

### Sheet: Supp T2 - CRISPR gRNA
Name	Guide RNA Sequences
U3A-CRISPR3-Ex13-top	CACCGAAGGCCATCACTTATGCCAA
U3A-CRISPR3-Ex13-bot	AAACTTGGCATAAGTGATGGCCTTC
U3A-CRISPR4-Ex13-top	CACCGTTACAGCATGCCAAATCCTT
U3A-CRISPR4-Ex13-bot	AAACAAGGATTTGGCATGCTGTAAC
U3A-CRISPR5-Ex12-top	CACCGAATTTTCCTAGTCCGCCCAC
U3A-CRISPR5-Ex12-bot	AAACGTGGGCGGACTAGGAAAATTC
U3A-CRISPR6-Ex12-top	CACCGAGTTTACAACTGGCACAGAC
U3A-CRISPR6-Ex12-bot	AAACGTCTGTGCCAGTTGTAAACTC
U3A-CRISPR7-Ex13-top	CACCGTTAAAGCAAGTATGAGATGT
U3A-CRISPR7-Ex13-bot	AAACACATCTCATACTTGCTTTAAC
U3A-CRISPR8-Ex1-top	CACCGCAAGATGGTGGCGCTCGGCT
U3A-CRISPR8-Ex1-bot	AAACAGCCGAGCGCCACCATCTTGC
U3A-CRISPR9-Ex1-top	CACCGTATGTTGAGGTTCTGGCGC
U3A-CRISPR9-Ex1-bot	AAACGCGCCAGAACCTCAACATAC
U3A-CRISPR10-Ex1-top	CACCGAAGCGCAAGTCGGCTGCGG
U3A-CRISPR10-Ex1-bot	AAACCCGCAGCCGACTTGCGCTTC

### Sheet: Supp T3 - Birth Ratios
Genotype/Sex ratio	N
UBE3A-/+ Male	84
UBE3A-/+ Female	86
WT Male	101
WT Female	94
UBE3A+/- Male	20
UBE3A+/- Female	17
Total Males	205
Total Females	199
Total N/A	0
Total UBE3A-/+	170
Total WT	195
Total UBE3A+/-	37
Total Unrecorded	2

### Sheet: Supp T4 - Animals
ID	Genotype	Sex	UBE3A RNA	UBE3A Protein	UBE3A Antisense	Immunostaining	Body Conidtion	Restraint Test	Incline Test	Righting Reflex	OF Vocal	Gait Analysis	OF Activity	Brain Weight	Brain MRI
5-3	UBE3A-/+	F								X
5-5	UBE3A-/+	M								X
5-6	UBE3A-/+	F								X
6-1	UBE3A-/+	F								X
6-2	UBE3A-/+	F								X
6-4	WT	F								X
6-5	WT	M								X
6-6	WT	F								X
6-8	WT	F								X
6-9	UBE3A-/+	M								X
6-10	UBE3A-/+	F								X
6-11	WT	F								X
7-2	UBE3A-/+	M	X	X				X						X
7-3	UBE3A-/+	M						X
7-4	UBE3A-/+	M		X				X						X
7-5	WT	F						X
7-6	WT	F	X	X	X			X						X
7-8	WT	M	X	X	X			X						X
7-9	WT	F	X	X	X			X						X
7-10	WT	M	X	X	X			X						X
7-13	UBE3A-/+	M	X	X				X						X
7-14	UBE3A-/+	F	X	X				X						X
8-1	UBE3A+/-	F	X	X				X						X
8-2	UBE3A+/-	M	X	X				X						X
8-4	UBE3A+/-	F		X				X						X
8-5	WT	F						X
8-6	WT	M						X
8-7	UBE3A+/-	M	X	X										X
8-8	WT	F						X
8-9	WT	M						X
8-10	WT	F						X
8-11	WT	F						X
8-12	WT	M						X
8-13	WT	F						X
8-14	UBE3A+/-	F						X
9-1	UBE3A-/+	F						X
9-2	UBE3A-/+	F						X
9-3	WT	F						X
9-4	UBE3A-/+	F						X
9-5	WT	M						X
9-7	WT	M						X
9-8	WT	F						X
9-9	WT	M						X
9-10	WT	F						X
9-11	WT	M						X
9-12	UBE3A-/+	F						X
14-2	WT	M												X
14-3	WT	F												X
14-4	UBE3A-/+	F												X
14-5	UBE3A-/+	M												X
14-8	UBE3A-/+	F												X
14-9	UBE3A-/+	M												X
15-1	UBE3A-/+	F												X
15-2	WT	M												X
15-3	UBE3A-/+	M												X
15-4	WT	M												X
15-5	UBE3A-/+	M												X
15-7	WT	F												X
15-9	UBE3A-/+	F												X
19-5	WT	F													X
20-1	WT	M													X
20-3	UBE3A-/+	M													X
21-1	UBE3A-/+	F													X
21-9	WT	F													X
22-1	WT	M													X
22-2	WT	M													X
22-3	UBE3A-/+	M													X
23-7	UBE3A-/+	F													X
24-3	UBE3A-/+	M													X
26-1	WT	F					X	X	X				X		X
26-2	WT	M					X	X	X				X		X
26-3	UBE3A-/+	M					X	X	X				X		X
26-4	UBE3A-/+	F					X
26-5	UBE3A-/+	M					X
26-6	UBE3A-/+	M					X	X	X				X		X
26-7	WT	M					X	X	X				X		X
26-8	UBE3A-/+	F					X	X	X				X		X
27-1	UBE3A-/+	F					X	X					X
27-10	WT	F					X	X	X				X
27-11	WT	M					X	X	X				X
27-2	UBE3A-/+	F					X	X	X				X		X
27-3	WT	F					X	X	X				X		X
27-4	UBE3A-/+	F					X	X	X				X		X
27-5	UBE3A-/+	M					X
27-6	UBE3A-/+	F					X	X					X
27-7	UBE3A-/+	F					X	X	X				X		X
27-8	WT	M					X	X	X				X
27-9	WT	M					X	X					X
29-10	WT	M									X		X		X
29-11	WT	F									X		X
29-2	UBE3A-/+	F				X					X		X
29-3	WT	F				X					X		X
29-4	WT	M									X		X
29-5	WT	M									X		X
29-8	UBE3A-/+	M									X		X
30-1	UBE3A-/+	F									X		X
30-2	UBE3A-/+	M									X		X
30-3	WT	M									X		X
30-4	WT	M									X		X
30-5	UBE3A-/+	F									X		X
30-6	WT	F									X		X
30-9	WT	M									X		X
36-1	UBE3A-/+	F										X
36-10	WT	F										X
36-11	UBE3A-/+	M
36-12	WT	M										X
36-13	UBE3A-/+	M										X
36-2	UBE3A-/+	F										X
36-3	WT	F										X
36-9	UBE3A-/+	F										X
37-10	UBE3A-/+	F										X
37-12	WT	M										X
37-13	WT	M										X
37-2	UBE3A-/+	M										X
37-3	WT	F										X
37-5	WT	F										X
37-8	UBE3A-/+	M										X
38-1	UBE3A-/+	M										X
38-10	UBE3A-/+	M										X
38-11	WT	M
38-3	WT	F										X
38-4	UBE3A-/+	F										X
38-5	WT	F										X
38-6	WT	F										X
38-7	WT	M										X
38-9	UBE3A-/+	F										X
39-1	WT	M												X
39-2	WT	M												X
39-3	UBE3A-/+	F												X
39-4	UBE3A-/+	F												X
39-7	WT	M												X
39-8	UBE3A-/+	M												X
40-2	WT	F	X		X
40-8	UBE3A-/+	F	X
41-3	UBE3A-/+	M	X
41-5	WT	F	X		X
42-2	UBE3A-/+	M	X
42-3	UBE3A-/+	M	X
42-6	WT	M	X		X
42-9	WT	F	X		X
56-9	UBE3A+/-	M	X
57-2	UBE3A+/-	M	X
58-3	UBE3A+/-	M	X
61-11	UBE3A+/-	M	X
66-11	WT	M			X
66-2	WT	F			X
67-1	WT	M			X

### Sheet: Supp T5 - Litters
Litter #	Boar	Sow	Genotypes in Litter	UBE3A RNA	UBE3A Protein	UBE3A Antisense	Immunostaining	Mortality Rate	Body Condition	Restraint Test	Incline test	Righting Reflex	OF Vocal	Gait Analysis	OF Activity	Body Weight	Brain Weight	Brain MRI
5	Ex1	A&M5	WT & UBE3A-/+					X				X
6	Ex1	A&M6	WT & UBE3A-/+					X				X
7	Ex1	A&M7	WT & UBE3A-/+	X	X	X		X		X						X	X
8	A&M1	Ex5	WT & UBE3A+/-	X	X					X						X	X
9	Ex1	A&M8	WT & UBE3A-/+					X		X						X
10	Ex1	A&M6	WT & UBE3A-/+					X
11	Ex1	A&M7	WT & UBE3A-/+					X
12	Ex1	A&M8	WT & UBE3A-/+					X
13	A&M2	A&M7	WT & UBE3A-/+					X
14	A&M2	A&M8	WT & UBE3A-/+					X									X
15	A&M3	A&M9	WT & UBE3A-/+					X									X
19	A&M2	A&M8	WT & UBE3A-/+					X										X
20	A&M3	A&M7	WT & UBE3A-/+					X										X
21	A&M2	A&M6	WT & UBE3A-/+					X										X
22	A&M3	A&M10	WT & UBE3A-/+					X										X
23	A&M3	A&M9	WT & UBE3A-/+					X										X
24	A&M3	A&M5	WT & UBE3A-/+					X										X
25	A&M2	A&M7	WT & UBE3A-/+					X
26	A&M3	A&M6	WT & UBE3A-/+					X	X	X	X				X	X		X
27	A&M3	A&M9	WT & UBE3A-/+					X	X	X					X	X		X
29	Ex2	A&M8	WT & UBE3A-/+				X	X					X		X	X		X
30	Ex2	A&M5	WT & UBE3A-/+					X					X		X
36	Ex2	A&M11	WT & UBE3A-/+											X
37	Ex2	A&M6	WT & UBE3A-/+											X
38	Ex2	A&M9	WT & UBE3A-/+											X
39	Ex2	A&M5	WT & UBE3A-/+														X
40	Ex2	A&M6	WT & UBE3A-/+	X		X										X
41	Ex2	A&M9	WT & UBE3A-/+	X		X										X
42	Ex2	A&M11	WT & UBE3A-/+	X		X
46	Ex2	A&M9	WT & UBE3A-/+													X
48	Ex2	A&M12	WT													X
50	Ex2	A&M9	WT & UBE3A-/+													X
51	Ex2	A&M13	WT & UBE3A-/+													X
52	Ex2	A&M11	WT & UBE3A-/+													X
54	Ex2	A&M12	WT & UBE3A-/+													X
55	Ex2	A&M14	WT & UBE3A-/+													X
56	A&M4	Ex6	WT & UBE3A+/-	X
57	A&M4	Ex7	WT & UBE3A+/-	X
58	A&M4	Ex8	WT & UBE3A+/-	X
61	A&M4	Ex9	WT & UBE3A+/-	X
62	Ex3	A&M15	WT & UBE3A-/+													X
63	Ex3	A&M16	WT & UBE3A-/+													X
64	Ex4	A&M12	WT & UBE3A-/+													X
65	Ex4	A&M14	WT & UBE3A-/+													X
66	A&M4	Ex8	WT & UBE3A+/-			X										X

### Sheet: Supp T6 - Age, Geno, Sex, N
Study Type	Age (Days)	Genotype	n of Total	n of Female	n of Male	Unrecorded Sex
UBE3A RNA	65-121	WT	4	2	2	0
		UBE3A-/+	4	1	3	0
		UBE3A+/-	4	2	2	0
UBE3A Protein	116-121	WT	4	2	2	0
		UBE3A-/+	4	1	3	0
		UBE3A+/-	4	2	2	0
UBE3A Antisense	105-121	WT	7	3	4	0
Immunostaining	31	WT	1	1	0	0
		UBE3A-/+	1	1	0	0
Mortality Rate	0-21	WT	103	47	51	5
		UBE3A-/+	91	45	43	3
Body Condition	0	WT	8	3	5	0
		UBE3A-/+	11	7	4	0
	1	WT	8	3	5	0
		UBE3A-/+	11	7	4	0
	3	WT	8	3	5	0
		UBE3A-/+	8	6	2	0
	22	WT	8	3	5	0
		UBE3A-/+	6	4	2	0
	25	WT	8	3	5	0
		UBE3A-/+	6	4	2	0
	29	WT	7	3	4	0
		UBE3A-/+	6	4	2	0
	31	WT	7	3	4	0
		UBE3A-/+	6	4	2	0
Group 1 Restraint Assessment	3	WT	7	3	4	0
		UBE3A-/+	6	4	2	0
	6	WT	7	3	4	0
		UBE3A-/+	6	4	2	0
	8	WT	7	3	4	0
		UBE3A-/+	6	4	2	0
	10	WT	7	3	4	0
		UBE3A-/+	6	4	2	0
	12	WT	7	3	4	0
		UBE3A-/+	6	4	2	0
	15	WT	7	3	4	0
		UBE3A-/+	6	4	2	0
	17	WT	7	3	4	0
		UBE3A-/+	6	4	2	0
	19	WT	7	3	4	0
		UBE3A-/+	6	4	2	0
	22	WT	7	3	4	0
		UBE3A-/+	6	4	2	0
	25	WT	7	3	4	0
		UBE3A-/+	6	4	2	0
	29	WT	7	3	4	0
		UBE3A-/+	6	4	2	0
	31	WT	7	3	4	0
		UBE3A-/+	6	4	2	0
Group 2 Restraint Assessment	16	WT	5	3	1	1
		UBE3A-/+	5	2	3	0
	23	WT	5	3	1	1
		UBE3A-/+	5	2	3	0
	30	WT	5	3	1	1
		UBE3A-/+	5	2	3	0
	37	WT	5	3	1	1
		UBE3A-/+	5	2	3	0
	44	WT	5	3	1	1
		UBE3A-/+	5	2	3	0
	51	WT	5	3	1	1
		UBE3A-/+	5	2	3	0
	58	WT	5	3	1	1
		UBE3A-/+	5	2	3	0
Group 3 Assessment	11	WT	9	5	3	1
		UBE3A+/-	5	2	2	1
	18	WT	9	5	3	1
		UBE3A+/-	5	2	2	1
	25	WT	9	5	3	1
		UBE3A+/-	5	2	2	1
	32	WT	9	5	3	1
		UBE3A+/-	5	2	2	1
	39	WT	9	5	3	1
		UBE3A+/-	5	2	2	1
	46	WT	9	5	3	1
		UBE3A+/-	5	2	2	1
	53	WT	9	5	3	1
		UBE3A+/-	5	2	2	1
Incline Test (Upward)	19	WT	7	3	4	0
		UBE3A-/+	6	4	2	0
Incline Test (Downward)	19	WT	7	3	4	0
		UBE3A-/+	5	3	2	0
Righting Reflex	71-74	WT	5	4	1	0
		UBE3A-/+	6	5	1	0
Open Field (Vocals and Activity)	5	WT	16	6	10	0
		UBE3A-/+	13	9	4	0
	15	WT	15	6	9	0
		UBE3A-/+	11	7	4	0
	30	WT	9	4	5	0
		UBE3A-/+	8	5	3	0
	60	WT	6	3	3	0
		UBE3A-/+	6	4	2	0
	90	WT	4	2	2	0
		UBE3A-/+	6	4	2	0
Gait Analysis	33-44	WT	11	7	4	0
		UBE3A-/+	11	6	5	0
Body Weight	1-3	WT	29	14	15	0
		UBE3A-/+	29	15	14	0
		UBE3A+/-	5	3	2	0
	10-15	WT	44	21	23	0
		UBE3A-/+	24	15	9	0
		UBE3A+/-	5	3	2	0
	19-23	WT	32	17	15	0
		UBE3A-/+	30	17	13	0
		UBE3A+/-	8	5	3	0
	27-33	WT	58	31	27	0
		UBE3A-/+	34	18	16	0
		UBE3A+/-	13	8	5	0
	55-65	WT	45	25	20	0
		UBE3A-/+	37	21	16	0
		UBE3A+/-	8	5	3	0
	85-95	WT	18	11	7	0
		UBE3A-/+	20	11	9	0
		UBE3A+/-	4	2	2	0
Brain Weight	8-12	WT	8	3	5	0
		UBE3A-/+	10	5	5	0
	65-66	WT	9	7	2	0
		UBE3A-/+	13	7	6	0
	116-136	WT	9	4	5	0
		UBE3A-/+	12	6	6	0
		UBE3A+/-	4	2	2	0
Brain MRI	97-115	WT	10	5	5	0
		UBE3A-/+	11	6	5	0

### Sheet: Supp T7 - Stats
Study Type	Age (Days)	Genotype vs Genotype	P Value	Statistical test
Body Condition	0	WT vs UBE3A-/+	0.01855	Chi square ordinal logistic
	1	WT vs UBE3A-/+	0.0007
	3	WT vs UBE3A-/+	0.00035
	22	WT vs UBE3A-/+	0.00035
	25	WT vs UBE3A-/+	0.0449
	29	WT vs UBE3A-/+	0.00518
	31	WT vs UBE3A-/+	0.000466667
Group 1 Restraint Assessment - Vocals	3	WT vs UBE3A-/+	0.06156	Ordinal Logistic Fit, FDR correction
	6	WT vs UBE3A-/+	0.057221
	8	WT vs UBE3A-/+	0.0045
	10	WT vs UBE3A-/+	0.0112
	12	WT vs UBE3A-/+	0.018554
	15	WT vs UBE3A-/+	0.0441
	17	WT vs UBE3A-/+	0.028029
	19	WT vs UBE3A-/+	0.018554
	22	WT vs UBE3A-/+	0.00585
	25	WT vs UBE3A-/+	0.158688
	29	WT vs UBE3A-/+	0.0018
	31	WT vs UBE3A-/+	0.04008
Group 2 Restraint Assessment - Vocals	16	WT vs UBE3A-/+	0.00385	Ordinal Logistic Fit, FDR correction
	23	WT vs UBE3A-/+	0.1554
	30	WT vs UBE3A-/+	0.015633
	37	WT vs UBE3A-/+	0.015633
	44	WT vs UBE3A-/+	0.0007
	51	WT vs UBE3A-/+	0.0035
	58	WT vs UBE3A-/+	0.0007
Group 3 Restraint Assessment - Vocals	11	WT vs UBE3A+/-	1	Ordinal Logistic Fit, FDR correction
	18	WT vs UBE3A+/-	1
	25	WT vs UBE3A+/-	1
	32	WT vs UBE3A+/-	1
	39	WT vs UBE3A+/-	1
	46	WT vs UBE3A+/-	1
	53	WT vs UBE3A+/-	0.919333
Group 1 Restraint - Struggle	3	WT vs UBE3A-/+	0.659236	Ordinal Logistic Fit, FDR correction
	6	WT vs UBE3A-/+	0.9334
	8	WT vs UBE3A-/+	0.203014
	10	WT vs UBE3A-/+	0.177646
	12	WT vs UBE3A-/+	0.707718
	15	WT vs UBE3A-/+	0.194
	17	WT vs UBE3A-/+	0.745097
	19	WT vs UBE3A-/+	0.204455
	22	WT vs UBE3A-/+	0.00585
	25	WT vs UBE3A-/+	0.067582
	29	WT vs UBE3A-/+	0.00585
	31	WT vs UBE3A-/+	0.018554
Group 2 Restraint - Struggle	16	WT vs UBE3A-/+	0.164	Ordinal Logistic Fit, FDR correction
	23	WT vs UBE3A-/+	0.7252
	30	WT vs UBE3A-/+	0.713053
	37	WT vs UBE3A-/+	0.031571
	44	WT vs UBE3A-/+	0.006286
	51	WT vs UBE3A-/+	0.029538
	58	WT vs UBE3A-/+	0.009
Group 3 Restraint - Struggle	11	WT vs UBE3A+/-	1	Ordinal Logistic Fit, FDR correction
	18	WT vs UBE3A+/-	1
	25	WT vs UBE3A+/-	0.919333
	32	WT vs UBE3A+/-	1
	39	WT vs UBE3A+/-	1
	46	WT vs UBE3A+/-	1
	53	WT vs UBE3A+/-	1
Incline Test (Upward)	19	WT vs UBE3A-/+	0.0047	Two-tailed Fisher’s exact test
Incline Test (Downward)	19	WT vs UBE3A-/+	0.0278	Two-tailed Fisher’s exact test
Righting Reflex	71-74	WT vs UBE3A-/+	0.0004	Wilcoxon two sample exact test
Pre Weaning Mortality Rate	0-21	WT vs UBE3A-/+	0.0067	2-tailed Fisher’s exact test
Open Field Vocals - Total Call Count	5	WT vs UBE3A-/+	0.0001	Students t, All pairwise comparison
	15	WT vs UBE3A-/+	0.0002
	30	WT vs UBE3A-/+	0.0178
	60	WT vs UBE3A-/+	0.027
	90	WT vs UBE3A-/+	0.0256
	All Days	WT vs UBE3A-/+	0.0001
Open Field Vocals - Low Grunt Call Count	5	WT vs UBE3A-/+	0.1487	Students t, All pairwise comparison
	15	WT vs UBE3A-/+	0.3304
	30	WT vs UBE3A-/+	0.0105
	60	WT vs UBE3A-/+	0.0777
	90	WT vs UBE3A-/+	0.2039
	All Days	WT vs UBE3A-/+	0.9362
Open Field Vocals - High Grunt Call Count	5	WT vs UBE3A-/+	0.0001	Students t, All pairwise comparison
	15	WT vs UBE3A-/+	0.0001
	30	WT vs UBE3A-/+	0.0805
	60	WT vs UBE3A-/+	0.0314
	90	WT vs UBE3A-/+	0.0564
	All Days	WT vs UBE3A-/+	0.0001
Open Field Vocals - Squeal Call Count	5	WT vs UBE3A-/+	0.0004	Students t, All pairwise comparison
	15	WT vs UBE3A-/+	0.0038
	30	WT vs UBE3A-/+	0.1248
	60	WT vs UBE3A-/+	0.1739
	90	WT vs UBE3A-/+	1
	All Days	WT vs UBE3A-/+	0.0001
Gait Analysis (Front Step Width)	33-44	WT vs UBE3A-/+	0.02	Students t, All pairwise comparison
Gait Analysis (Hind Step Width)	33-44	WT vs UBE3A-/+	0.01	Students t, All pairwise comparison
Gait Analysis (Front Stride Length)	33-44	WT vs UBE3A-/+	0.03	Students t, All pairwise comparison
Gait Analysis (Hind Stride Length)	33-44	WT vs UBE3A-/+	0.03	Students t, All pairwise comparison
Open Field Activity - Distance Travaled	5	WT vs UBE3A-/+	0.0001	Students t, All pairwise comparison
	15	WT vs UBE3A-/+	0.0196
	30	WT vs UBE3A-/+	0.6494
	60	WT vs UBE3A-/+	0.0572
	90	WT vs UBE3A-/+	0.2345
Open Field Activity - % Time Moving	5	WT vs UBE3A-/+	0.0027	Wilcoxon two sample exact test
	15	WT vs UBE3A-/+	0.0516
	30	WT vs UBE3A-/+	0.8852
	60	WT vs UBE3A-/+	0.0453
	90	WT vs UBE3A-/+	0.4555
Open Field Activity - Velocity	5	WT vs UBE3A-/+	0.0001	Students t, All pairwise comparison
	15	WT vs UBE3A-/+	0.0195
	30	WT vs UBE3A-/+	0.6494
	60	WT vs UBE3A-/+	0.0572
	90	WT vs UBE3A-/+	0.2345
Body Weight	1-3	WT vs UBE3A-/+	0.0007	All Pairwise Comparisons - Tukey HSD
		WT vs UBE3A+/-	1
		UBE3A-/+ vs UBE3A+/-	0.1
	10-15	WT vs UBE3A-/+	0.0006
		WT vs UBE3A+/-	0.7776
		UBE3A-/+ vs UBE3A+/-	0.3566
	19-23	WT vs UBE3A-/+	0.0001
		WT vs UBE3A+/-	0.1955
		UBE3A-/+ vs UBE3A+/-	0.4217
	27-33	WT vs UBE3A-/+	0.0001
		WT vs UBE3A+/-	0.3899
		UBE3A-/+ vs UBE3A+/-	0.2572
	55-65	WT vs UBE3A-/+	0.0076
		WT vs UBE3A+/-	0.0023
		UBE3A-/+ vs UBE3A+/-	0.2108
	85-95	WT vs UBE3A-/+	0.4026
		WT vs UBE3A+/-	0.9814
		UBE3A-/+ vs UBE3A+/-	0.8822
Brain Weight	8-12	WT vs UBE3A-/+	0.006	ANOVA Tukey-Kramer HSD
	65-66	WT vs UBE3A-/+	0.0059
	116-136	WT vs UBE3A-/+	0.0001
		WT vs UBE3A+/-	0.4501
		UBE3A-/+ vs UBE3A+/-	0.0001
Whole Brain MRI	97-115	WT vs UBE3A-/+	0.001	Students t, All pairwise comparison
Whole Cerebellum MRI	97-115	WT vs UBE3A-/+	0.003	Students t, All pairwise comparison

### Sheet: Supp T8 - PCR Primers
Name	Primer Sequence
U3A ex 1-13 F	TACAGTCAGCTCTTCCCAGC
U3A ex 1-13 R2	CTGTTCCAGCCCACATATCC
U3A ex 1 R2	CAGAGGCCTACTTCTGGCAT
U3A EX 12-13 F	GTTGGACAGTTAGGTTTACCAG
U3A ex 12-13 R	AAAAGGCTCAACCTCAAGCA
U3A ex1 seq F	TCTTCCCAGCCCCAAAATG
U3A ex1 seq R	TAGGTGCGAGTTGCTACGAG
U3A ex13 seq R	GCTGAAATCTGCTGTTCCAG
U3A ex13 seq F	GCCACTGTCATCATCATTAGC
